# Divergent hepaciviruses, chuvirus and deltaviruses in Australian marsupial carnivores (Dasyurids) identified through transcriptome mining

**DOI:** 10.1101/2023.06.27.546737

**Authors:** Erin Harvey, Jonathon C.O. Mifsud, Edward C. Holmes, Jackie E. Mahar

## Abstract

Although Australian marsupials are characterised by unique biology and geographic isolation, little is known about the viruses present in these iconic wildlife species. The Dasyuromorphia are an order of marsupial carnivores found only in Australia that include both the extinct Tasmanian tiger (Thylacine) and the highly threatened Tasmanian devil. Several other members of the order are similarly under threat of extinction due to habitat loss, hunting, disease, and competition and predation by introduced species such as feral cats. We utilised publicly available RNA-seq data from the NCBI Sequence Read Archive (SRA) database to document the viral diversity within four Dasyuromorphia species. Accordingly, we identified 15 novel virus species from five DNA virus families (*Adenoviridae*, *Anelloviridae*, *Herpesviridae*, *Papillomaviridae* and *Polyomaviridae*) and three RNA virus taxa: the order *Jingchuvirales,* the genus *Hepacivirus*, and the delta-like virus group. Of particular note was the identification of a marsupial specific clade of delta-like viruses that may indicate an association of deltaviruses and with marsupial species dating back to their origin some 160 million years ago. In addition, we identified a highly divergent hepacivirus in a numbat liver transcriptome that falls outside of the larger mammalian clade, as well as the first detection of the *Jingchuvirales* in a mammalian host – a chu-like virus in Tasmanian devils – thereby expanding the host range beyond invertebrates and ectothermic vertebrates. As many of these Dasyuromorphia species are currently being used in translocation efforts to reseed populations across Australia, understanding their virome is of key importance to prevent the spread of viruses to naive populations.
