## Supplementary material for "Divergent hepaciviruses, chuvirus and deltaviruses in Australian marsupial carnivores (Dasyurids) identified through transcriptome mining": Supp Table 1

### Sheet: Sheet1
BioProject	ScientificName	Run
PRJNA565840	Antechinus flavipes	SRR11306609
PRJNA565840	Antechinus flavipes	SRR11306608
PRJNA565840	Antechinus flavipes	SRR11306626
PRJNA565840	Antechinus flavipes	SRR11306615
PRJNA565840	Antechinus flavipes	SRR11306634
PRJNA565840	Antechinus flavipes	SRR11306592
PRJNA565840	Antechinus flavipes	SRR11306636
PRJNA565840	Antechinus flavipes	SRR11306588
PRJNA565840	Antechinus flavipes	SRR11306594
PRJNA565840	Antechinus flavipes	SRR11306610
PRJNA565840	Antechinus flavipes	SRR11306635
PRJNA565840	Antechinus flavipes	SRR11306593
PRJNA565840	Antechinus flavipes	SRR11306616
PRJNA565840	Antechinus flavipes	SRR11306612
PRJNA565840	Antechinus flavipes	SRR11306611
PRJNA565840	Antechinus flavipes	SRR11306640
PRJNA565840	Antechinus flavipes	SRR11306638
PRJNA565840	Antechinus flavipes	SRR11306637
PRJNA565840	Antechinus flavipes	SRR11306606
PRJNA565840	Antechinus flavipes	SRR11306595
PRJNA565840	Antechinus flavipes	SRR11306598
PRJNA565840	Antechinus flavipes	SRR11306597
PRJNA565840	Antechinus flavipes	SRR11306596
PRJNA565840	Antechinus flavipes	SRR11306583
PRJNA565840	Antechinus flavipes	SRR11306582
PRJNA565840	Antechinus flavipes	SRR11306618
PRJNA565840	Antechinus flavipes	SRR11306639
PRJNA565840	Antechinus flavipes	SRR11306628
PRJNA565840	Antechinus flavipes	SRR11306601
PRJNA565840	Antechinus flavipes	SRR11306600
PRJNA565840	Antechinus flavipes	SRR11306585
PRJNA565840	Antechinus flavipes	SRR11306584
PRJNA565840	Antechinus flavipes	SRR11306621
PRJNA565840	Antechinus flavipes	SRR11306620
PRJNA565840	Antechinus flavipes	SRR11306641
PRJNA565840	Antechinus flavipes	SRR11306617
PRJNA565840	Antechinus flavipes	SRR11306599
PRJNA565840	Antechinus flavipes	SRR11306619
PRJNA565840	Antechinus flavipes	SRR11306632
PRJNA565840	Antechinus flavipes	SRR11306630
PRJNA565840	Antechinus flavipes	SRR11306623
PRJNA565840	Antechinus flavipes	SRR11306589
PRJNA565840	Antechinus flavipes	SRR11306631
PRJNA565840	Antechinus flavipes	SRR11306605
PRJNA565840	Antechinus flavipes	SRR11306604
PRJNA565840	Antechinus flavipes	SRR11306591
PRJNA565840	Antechinus flavipes	SRR11306624
PRJNA565840	Antechinus flavipes	SRR11306613
PRJNA565840	Antechinus flavipes	SRR11306629
PRJNA565840	Antechinus flavipes	SRR11306627
PRJNA565840	Antechinus flavipes	SRR11306603
PRJNA565840	Antechinus flavipes	SRR11306602
PRJNA565840	Antechinus flavipes	SRR11306587
PRJNA565840	Antechinus flavipes	SRR11306586
PRJNA565840	Antechinus flavipes	SRR11306622
PRJNA565840	Antechinus flavipes	SRR11306590
PRJNA565840	Antechinus flavipes	SRR11306633
PRJNA565840	Antechinus flavipes	SRR11306607
PRJNA565840	Antechinus flavipes	SRR11306625
PRJNA565840	Antechinus flavipes	SRR11306614
PRJNA565840	Antechinus flavipes	SRR11306667
PRJNA565840	Antechinus flavipes	SRR11306680
PRJNA565840	Antechinus flavipes	SRR11306684
PRJNA565840	Antechinus flavipes	SRR11306649
PRJNA565840	Antechinus flavipes	SRR11306686
PRJNA565840	Antechinus flavipes	SRR11306669
PRJNA565840	Antechinus flavipes	SRR11306652
PRJNA565840	Antechinus flavipes	SRR11306668
PRJNA565840	Antechinus flavipes	SRR11306681
PRJNA565840	Antechinus flavipes	SRR11306651
PRJNA565840	Antechinus flavipes	SRR11306685
PRJNA565840	Antechinus flavipes	SRR10127602
PRJNA565840	Antechinus flavipes	SRR11306683
PRJNA565840	Antechinus flavipes	SRR11306671
PRJNA565840	Antechinus flavipes	SRR11306670
PRJNA565840	Antechinus flavipes	SRR11306654
PRJNA565840	Antechinus flavipes	SRR11306653
PRJNA565840	Antechinus flavipes	SRR11306675
PRJNA565840	Antechinus flavipes	SRR11306674
PRJNA565840	Antechinus flavipes	SRR11306643
PRJNA565840	Antechinus flavipes	SRR11306642
PRJNA565840	Antechinus flavipes	SRR11306657
PRJNA565840	Antechinus flavipes	SRR11306656
PRJNA565840	Antechinus flavipes	SRR11306673
PRJNA565840	Antechinus flavipes	SRR11306655
PRJNA565840	Antechinus flavipes	SRR11306678
PRJNA565840	Antechinus flavipes	SRR11306677
PRJNA565840	Antechinus flavipes	SRR11306647
PRJNA565840	Antechinus flavipes	SRR11306646
PRJNA565840	Antechinus flavipes	SRR11306672
PRJNA565840	Antechinus flavipes	SRR11306666
PRJNA565840	Antechinus flavipes	SRR11306665
PRJNA565840	Antechinus flavipes	SRR11306662
PRJNA565840	Antechinus flavipes	SRR11306660
PRJNA565840	Antechinus flavipes	SRR11306676
PRJNA565840	Antechinus flavipes	SRR11306645
PRJNA565840	Antechinus flavipes	SRR11306644
PRJNA565840	Antechinus flavipes	SRR11306661
PRJNA565840	Antechinus flavipes	SRR11306650
PRJNA565840	Antechinus flavipes	SRR11306664
PRJNA565840	Antechinus flavipes	SRR11306659
PRJNA565840	Antechinus flavipes	SRR11306658
PRJNA565840	Antechinus flavipes	SRR11306682
PRJNA565840	Antechinus flavipes	SRR11306679
PRJNA565840	Antechinus flavipes	SRR11306648
PRJNA565840	Antechinus flavipes	SRR11306663
PRJNA565840	Antechinus flavipes	SRR10127604
PRJNA565840	Antechinus flavipes	SRR10127600
PRJNA565840	Antechinus flavipes	SRR10127603
PRJNA565840	Antechinus flavipes	SRR10127599
PRJNA565840	Antechinus flavipes	SRR10127598
PRJNA565840	Antechinus flavipes	SRR10127601
PRJNA565840	Antechinus flavipes	SRR10127606
PRJNA356957	Sminthopsis crassicaudata	SRR5097214
PRJNA356957	Sminthopsis crassicaudata	SRR5097213
PRJNA356957	Sminthopsis crassicaudata	SRR5097212
PRJNA356957	Sminthopsis crassicaudata	SRR5097215
PRJNA399240	Sminthopsis crassicaudata	SRR5949854
PRJNA399240	Sminthopsis crassicaudata	SRR5949852
PRJNA399240	Sminthopsis crassicaudata	SRR5949856
PRJNA399240	Sminthopsis crassicaudata	SRR5949855
PRJNA399240	Sminthopsis crassicaudata	SRR5949851
PRJNA399240	Sminthopsis crassicaudata	SRR5949853
PRJNA554238	Sminthopsis crassicaudata	SRR9673771
PRJNA554238	Sminthopsis crassicaudata	SRR9673769
PRJNA554238	Sminthopsis crassicaudata	SRR9673770
PRJNA554238	Sminthopsis crassicaudata	SRR9673767
PRJNA554238	Sminthopsis crassicaudata	SRR9673768
PRJNA676111	Sminthopsis crassicaudata	SRR13036043
PRJNA676111	Sminthopsis crassicaudata	SRR13036044
PRJNA676111	Sminthopsis crassicaudata	SRR13036045
PRJNA676111	Sminthopsis crassicaudata	SRR13036046
PRJNA676111	Sminthopsis crassicaudata	SRR13036047
PRJNA676111	Sminthopsis crassicaudata	SRR13036048
PRJNA664282	Antechinus stuartii	SRR12667144
PRJNA664282	Antechinus stuartii	SRR12667150
PRJNA664282	Antechinus stuartii	SRR12667148
PRJNA664282	Antechinus stuartii	SRR12667152
PRJNA664282	Antechinus stuartii	SRR12667146
PRJNA664282	Antechinus stuartii	SRR12667145
PRJNA664282	Antechinus stuartii	SRR12667151
PRJNA664282	Antechinus stuartii	SRR12667149
PRJNA664282	Antechinus stuartii	SRR12667147
PRJNA664282	Antechinus stuartii	SRR12667153
PRJEB39847	Sarcophilus harrisii	ERR4455841
PRJEB39847	Sarcophilus harrisii	ERR4455842
PRJEB39847	Sarcophilus harrisii	ERR4455843
PRJEB39847	Sarcophilus harrisii	ERR4455844
PRJEB39847	Sarcophilus harrisii	ERR4455845
PRJEB39847	Sarcophilus harrisii	ERR4455846
PRJEB39847	Sarcophilus harrisii	ERR4455847
PRJEB39847	Sarcophilus harrisii	ERR4455848
PRJEB39847	Sarcophilus harrisii	ERR4455849
PRJEB39847	Sarcophilus harrisii	ERR4455850
PRJEB39847	Sarcophilus harrisii	ERR4455851
PRJEB39847	Sarcophilus harrisii	ERR4455852
PRJEB39847	Sarcophilus harrisii	ERR4455853
PRJEB39847	Sarcophilus harrisii	ERR4455854
PRJEB39847	Sarcophilus harrisii	ERR4455855
PRJEB39847	Sarcophilus harrisii	ERR4455856
PRJEB39847	Sarcophilus harrisii	ERR4455857
PRJEB39847	Sarcophilus harrisii	ERR4455858
PRJEB40422	Sarcophilus harrisii	ERR4605090
PRJEB40422	Sarcophilus harrisii	ERR4605091
PRJEB40422	Sarcophilus harrisii	ERR4605092
PRJEB40422	Sarcophilus harrisii	ERR4605093
PRJEB40422	Sarcophilus harrisii	ERR4605094
PRJEB40422	Sarcophilus harrisii	ERR4605095
PRJEB40422	Sarcophilus harrisii	ERR4605096
PRJEB40422	Sarcophilus harrisii	ERR4605097
PRJEB40422	Sarcophilus harrisii	ERR4605098
PRJEB40422	Sarcophilus harrisii	ERR4605099
PRJEB40422	Sarcophilus harrisii	ERR4605100
PRJEB40422	Sarcophilus harrisii	ERR4605101
PRJEB40422	Sarcophilus harrisii	ERR4605102
PRJEB40422	Sarcophilus harrisii	ERR4605103
PRJEB40422	Sarcophilus harrisii	ERR4605104
PRJEB40422	Sarcophilus harrisii	ERR4605105
PRJEB40422	Sarcophilus harrisii	ERR4605106
PRJEB40422	Sarcophilus harrisii	ERR4605107
PRJEB40422	Sarcophilus harrisii	ERR4605108
PRJEB40422	Sarcophilus harrisii	ERR4605109
PRJEB40422	Sarcophilus harrisii	ERR4605110
PRJEB40422	Sarcophilus harrisii	ERR4605111
PRJEB45867	Sarcophilus harrisii	ERR6109006
PRJEB45867	Sarcophilus harrisii	ERR6109007
PRJEB45867	Sarcophilus harrisii	ERR6109008
PRJEB45867	Sarcophilus harrisii	ERR6109009
PRJNA693818	Sarcophilus harrisii	SRR13765785
PRJNA693818	Sarcophilus harrisii	SRR13765784
PRJNA693818	Sarcophilus harrisii	SRR13765782
PRJNA693818	Sarcophilus harrisii	SRR13765781
PRJNA693818	Sarcophilus harrisii	SRR13765774
PRJNA693818	Sarcophilus harrisii	SRR13765773
PRJNA693818	Sarcophilus harrisii	SRR13765772
PRJNA693818	Sarcophilus harrisii	SRR13765771
PRJNA693818	Sarcophilus harrisii	SRR13765780
PRJNA693818	Sarcophilus harrisii	SRR13765779
PRJNA693818	Sarcophilus harrisii	SRR13765778
PRJNA693818	Sarcophilus harrisii	SRR13765777
PRJNA693818	Sarcophilus harrisii	SRR13765776
PRJNA693818	Sarcophilus harrisii	SRR13765775
PRJNA693818	Sarcophilus harrisii	SRR13765783
PRJNA849168	Sarcophilus harrisii	SRR19650812
PRJEB34650	Sarcophilus harrisii	ERR3568425
PRJEB34650	Sarcophilus harrisii	ERR3568426
PRJEB34650	Sarcophilus harrisii	ERR3568427
PRJEB34650	Sarcophilus harrisii	ERR3568428
PRJEB34650	Sarcophilus harrisii	ERR3568429
PRJEB34650	Sarcophilus harrisii	ERR3568430
PRJEB34650	Sarcophilus harrisii	ERR3568431
PRJEB34650	Sarcophilus harrisii	ERR3568432
PRJEB34650	Sarcophilus harrisii	ERR3568433
PRJEB34650	Sarcophilus harrisii	ERR3568434
PRJEB34650	Sarcophilus harrisii	ERR3568435
PRJEB34650	Sarcophilus harrisii	ERR3568436
PRJEB34650	Sarcophilus harrisii	ERR3568437
PRJEB34650	Sarcophilus harrisii	ERR3568649
PRJEB34650	Sarcophilus harrisii	ERR3568650
PRJEB34650	Sarcophilus harrisii	ERR3568651
PRJEB34650	Sarcophilus harrisii	ERR3568652
PRJNA693818	Sarcophilus harrisii	SRR13765818
PRJNA693818	Sarcophilus harrisii	SRR13765817
PRJNA693818	Sarcophilus harrisii	SRR13765815
PRJNA693818	Sarcophilus harrisii	SRR13765814
PRJNA693818	Sarcophilus harrisii	SRR13765813
PRJNA693818	Sarcophilus harrisii	SRR13765812
PRJNA693818	Sarcophilus harrisii	SRR13765811
PRJNA693818	Sarcophilus harrisii	SRR13765810
PRJNA693818	Sarcophilus harrisii	SRR13765809
PRJNA693818	Sarcophilus harrisii	SRR13765808
PRJNA693818	Sarcophilus harrisii	SRR13765807
PRJNA693818	Sarcophilus harrisii	SRR13765826
PRJNA693818	Sarcophilus harrisii	SRR13765825
PRJNA693818	Sarcophilus harrisii	SRR13765824
PRJNA693818	Sarcophilus harrisii	SRR13765823
PRJNA693818	Sarcophilus harrisii	SRR13765822
PRJNA693818	Sarcophilus harrisii	SRR13765821
PRJNA693818	Sarcophilus harrisii	SRR13765820
PRJNA693818	Sarcophilus harrisii	SRR13765819
PRJNA693818	Sarcophilus harrisii	SRR13765791
PRJNA693818	Sarcophilus harrisii	SRR13765790
PRJNA693818	Sarcophilus harrisii	SRR13765789
PRJNA693818	Sarcophilus harrisii	SRR13765788
PRJNA693818	Sarcophilus harrisii	SRR13765787
PRJNA693818	Sarcophilus harrisii	SRR13765786
PRJNA693818	Sarcophilus harrisii	SRR13765806
PRJNA693818	Sarcophilus harrisii	SRR13765804
PRJNA693818	Sarcophilus harrisii	SRR13765803
PRJNA693818	Sarcophilus harrisii	SRR13765802
PRJNA693818	Sarcophilus harrisii	SRR13765801
PRJNA693818	Sarcophilus harrisii	SRR13765800
PRJNA693818	Sarcophilus harrisii	SRR13765799
PRJNA693818	Sarcophilus harrisii	SRR13765798
PRJNA693818	Sarcophilus harrisii	SRR13765797
PRJNA693818	Sarcophilus harrisii	SRR13765796
PRJNA693818	Sarcophilus harrisii	SRR13765828
PRJNA693818	Sarcophilus harrisii	SRR13765827
PRJNA693818	Sarcophilus harrisii	SRR13765816
PRJNA693818	Sarcophilus harrisii	SRR13765805
PRJNA693818	Sarcophilus harrisii	SRR13765794
PRJNA693818	Sarcophilus harrisii	SRR13765795
PRJNA693818	Sarcophilus harrisii	SRR13765793
PRJNA693818	Sarcophilus harrisii	SRR13765792
PRJEB28680	Sarcophilus harrisii	ERR2804403
PRJEB28680	Sarcophilus harrisii	ERR2804404
PRJEB28680	Sarcophilus harrisii	ERR2804405
PRJEB28680	Sarcophilus harrisii	ERR2804406
PRJEB28680	Sarcophilus harrisii	ERR2804407
PRJEB28680	Sarcophilus harrisii	ERR2804408
PRJEB28680	Sarcophilus harrisii	ERR2804409
PRJEB28680	Sarcophilus harrisii	ERR2804410
PRJEB28680	Sarcophilus harrisii	ERR2804411
PRJEB28680	Sarcophilus harrisii	ERR2804412
PRJEB28680	Sarcophilus harrisii	ERR2804413
PRJEB28680	Sarcophilus harrisii	ERR2804414
PRJEB28680	Sarcophilus harrisii	ERR2804415
PRJEB28680	Sarcophilus harrisii	ERR2804416
PRJEB28680	Sarcophilus harrisii	ERR2804417
PRJEB28680	Sarcophilus harrisii	ERR2804418
PRJEB28680	Sarcophilus harrisii	ERR2804419
PRJEB28680	Sarcophilus harrisii	ERR2804420
PRJEB28680	Sarcophilus harrisii	ERR2804421
PRJEB28680	Sarcophilus harrisii	ERR2804422
PRJEB28680	Sarcophilus harrisii	ERR2804423
PRJEB28680	Sarcophilus harrisii	ERR2804424
PRJEB28680	Sarcophilus harrisii	ERR2804425
PRJEB28680	Sarcophilus harrisii	ERR2804426
PRJEB28680	Sarcophilus harrisii	ERR2804427
PRJEB28680	Sarcophilus harrisii	ERR2804428
PRJEB28680	Sarcophilus harrisii	ERR2852726
PRJEB28680	Sarcophilus harrisii	ERR2852727
PRJEB28680	Sarcophilus harrisii	ERR2852728
PRJEB28680	Sarcophilus harrisii	ERR2852729
PRJEB34650	Sarcophilus harrisii	ERR3568401
PRJEB34650	Sarcophilus harrisii	ERR3568402
PRJEB34650	Sarcophilus harrisii	ERR3568403
PRJEB34650	Sarcophilus harrisii	ERR3568404
PRJEB34650	Sarcophilus harrisii	ERR3568405
PRJEB34650	Sarcophilus harrisii	ERR3568406
PRJEB34650	Sarcophilus harrisii	ERR3568407
PRJEB34650	Sarcophilus harrisii	ERR3568408
PRJEB34650	Sarcophilus harrisii	ERR3568409
PRJEB34650	Sarcophilus harrisii	ERR3568410
PRJEB34650	Sarcophilus harrisii	ERR3568411
PRJEB34650	Sarcophilus harrisii	ERR3568412
PRJEB34650	Sarcophilus harrisii	ERR3568413
PRJEB34650	Sarcophilus harrisii	ERR3568414
PRJEB34650	Sarcophilus harrisii	ERR3568415
PRJEB34650	Sarcophilus harrisii	ERR3568416
PRJEB34650	Sarcophilus harrisii	ERR3568417
PRJEB34650	Sarcophilus harrisii	ERR3568418
PRJEB34650	Sarcophilus harrisii	ERR3568419
PRJEB34650	Sarcophilus harrisii	ERR3568420
PRJEB34650	Sarcophilus harrisii	ERR3568421
PRJEB34650	Sarcophilus harrisii	ERR3568422
PRJEB34650	Sarcophilus harrisii	ERR3568423
PRJEB34650	Sarcophilus harrisii	ERR3568424
PRJNA510591	Sarcophilus harrisii	SRR8350173
PRJNA510591	Sarcophilus harrisii	SRR8350174
PRJNA510591	Sarcophilus harrisii	SRR8350175
PRJNA510591	Sarcophilus harrisii	SRR8350171
PRJNA510591	Sarcophilus harrisii	SRR8350172
PRJEB13074	Sarcophilus harrisii	ERR1331704
PRJEB13074	Sarcophilus harrisii	ERR1331711
PRJNA351749	Sarcophilus harrisii	SRR6069293
PRJNA351749	Sarcophilus harrisii	SRR6069285
PRJNA351749	Sarcophilus harrisii	SRR6069284
PRJNA351749	Sarcophilus harrisii	SRR6069290
PRJNA351749	Sarcophilus harrisii	SRR6069289
PRJNA351749	Sarcophilus harrisii	SRR6069298
PRJNA351749	Sarcophilus harrisii	SRR6069286
PRJNA351749	Sarcophilus harrisii	SRR6069287
PRJNA351749	Sarcophilus harrisii	SRR6069288
PRJNA351749	Sarcophilus harrisii	SRR6069294
PRJNA351749	Sarcophilus harrisii	SRR6069297
PRJNA351749	Sarcophilus harrisii	SRR6069279
PRJNA351749	Sarcophilus harrisii	SRR6069296
PRJNA351749	Sarcophilus harrisii	SRR6069295
PRJNA351749	Sarcophilus harrisii	SRR6069278
PRJNA351749	Sarcophilus harrisii	SRR6069292
PRJNA351749	Sarcophilus harrisii	SRR6069281
PRJNA351749	Sarcophilus harrisii	SRR6069280
PRJNA351749	Sarcophilus harrisii	SRR6069291
PRJNA351749	Sarcophilus harrisii	SRR6069283
PRJNA351749	Sarcophilus harrisii	SRR6069282
PRJNA416378	Sarcophilus harrisii	SRR6266554
PRJNA416378	Sarcophilus harrisii	SRR6266555
PRJNA416378	Sarcophilus harrisii	SRR6266556
PRJNA416378	Sarcophilus harrisii	SRR6266557
PRJNA422607	Sarcophilus harrisii	SRR6380967
PRJNA422607	Sarcophilus harrisii	SRR6380968
PRJNA422607	Sarcophilus harrisii	SRR6380969
PRJNA422607	Sarcophilus harrisii	SRR6380970
PRJNA422607	Sarcophilus harrisii	SRR6380971
PRJNA434353	Sarcophilus harrisii	SRR6760955
PRJNA434353	Sarcophilus harrisii	SRR6760956
PRJNA434353	Sarcophilus harrisii	SRR6760957
PRJNA434353	Sarcophilus harrisii	SRR6760958
PRJNA472767	Sarcophilus harrisii	SRR7257324
PRJNA472767	Sarcophilus harrisii	SRR7257325
PRJNA472767	Sarcophilus harrisii	SRR7257323
PRJNA472767	Sarcophilus harrisii	SRR7257322
PRJNA510591	Sarcophilus harrisii	SRR8350177
PRJNA510591	Sarcophilus harrisii	SRR8350178
PRJNA510591	Sarcophilus harrisii	SRR8350179
PRJNA510591	Sarcophilus harrisii	SRR8350180
PRJNA510591	Sarcophilus harrisii	SRR8350176
PRJNA510591	Sarcophilus harrisii	SRR8350183
PRJNA510591	Sarcophilus harrisii	SRR8350184
PRJNA510591	Sarcophilus harrisii	SRR8350185
PRJNA510591	Sarcophilus harrisii	SRR8350186
PRJNA510591	Sarcophilus harrisii	SRR8350187
PRJNA510591	Sarcophilus harrisii	SRR8350188
PRJNA510591	Sarcophilus harrisii	SRR8350189
PRJNA510591	Sarcophilus harrisii	SRR8350190
PRJNA510591	Sarcophilus harrisii	SRR8350181
PRJNA510591	Sarcophilus harrisii	SRR8350182
PRJEB7940	Sarcophilus harrisii	ERR695584
PRJEB7940	Sarcophilus harrisii	ERR695583
PRJNA79479	Sarcophilus harrisii	SRR027154
PRJNA79479	Sarcophilus harrisii	SRR027155
PRJNA79479	Sarcophilus harrisii	SRR027156
PRJNA79479	Sarcophilus harrisii	SRR027151
PRJNA79479	Sarcophilus harrisii	SRR027152
PRJNA79479	Sarcophilus harrisii	SRR027153
PRJNA118101	Sarcophilus harrisii	SRR034103
PRJNA118101	Sarcophilus harrisii	SRR034104
PRJNA118101	Sarcophilus harrisii	SRR034105
PRJNA118101	Sarcophilus harrisii	SRR034106
PRJNA118101	Sarcophilus harrisii	SRR034107
PRJNA118101	Sarcophilus harrisii	SRR034108
PRJNA118101	Sarcophilus harrisii	SRR034109
PRJNA118101	Sarcophilus harrisii	SRR034110
PRJNA118101	Sarcophilus harrisii	SRR034111
PRJNA118101	Sarcophilus harrisii	SRR034112
PRJNA118101	Sarcophilus harrisii	SRR034113
PRJNA118101	Sarcophilus harrisii	SRR034114
PRJNA118101	Sarcophilus harrisii	SRR034115
PRJNA118101	Sarcophilus harrisii	SRR034116
PRJNA118101	Sarcophilus harrisii	SRR034117
PRJNA274196	Sarcophilus harrisii	SRR1793358
PRJNA351749	Sarcophilus harrisii	SRR4678675
PRJNA351749	Sarcophilus harrisii	SRR4678696
PRJNA351749	Sarcophilus harrisii	SRR4678676
PRJNA351749	Sarcophilus harrisii	SRR4678673
PRJNA351749	Sarcophilus harrisii	SRR4678674
PRJNA351749	Sarcophilus harrisii	SRR4678671
PRJNA351749	Sarcophilus harrisii	SRR4678672
PRJNA351749	Sarcophilus harrisii	SRR4678669
PRJNA351749	Sarcophilus harrisii	SRR4678670
PRJNA351749	Sarcophilus harrisii	SRR4678677
PRJNA351749	Sarcophilus harrisii	SRR4678678
PRJNA351749	Sarcophilus harrisii	SRR4678685
PRJNA351749	Sarcophilus harrisii	SRR4678686
PRJNA351749	Sarcophilus harrisii	SRR4678687
PRJNA351749	Sarcophilus harrisii	SRR4678688
PRJNA351749	Sarcophilus harrisii	SRR4678681
PRJNA351749	Sarcophilus harrisii	SRR4678682
PRJNA351749	Sarcophilus harrisii	SRR4678683
PRJNA351749	Sarcophilus harrisii	SRR4678684
PRJNA351749	Sarcophilus harrisii	SRR4678679
PRJNA351749	Sarcophilus harrisii	SRR4678680
PRJNA351749	Sarcophilus harrisii	SRR4678664
PRJNA351749	Sarcophilus harrisii	SRR4678663
PRJNA351749	Sarcophilus harrisii	SRR4678666
PRJNA351749	Sarcophilus harrisii	SRR4678665
PRJNA351749	Sarcophilus harrisii	SRR4678660
PRJNA351749	Sarcophilus harrisii	SRR4678659
PRJNA351749	Sarcophilus harrisii	SRR4678662
PRJNA351749	Sarcophilus harrisii	SRR4678661
PRJNA351749	Sarcophilus harrisii	SRR4678668
PRJNA351749	Sarcophilus harrisii	SRR4678667
PRJNA351749	Sarcophilus harrisii	SRR4678695
PRJNA381841	Sarcophilus harrisii	SRR5420458
PRJNA381841	Sarcophilus harrisii	SRR5420457
PRJNA900297	Thylacinus cynocephalus	SRR23147616
PRJNA900297	Thylacinus cynocephalus	SRR23147615
PRJNA900297	Thylacinus cynocephalus	SRR23147614
PRJNA900297	Thylacinus cynocephalus	SRR23147613
PRJNA900297	Thylacinus cynocephalus	SRR23147612
PRJNA900297	Thylacinus cynocephalus	SRR23147611
PRJNA786364	Myrmecobius fasciatus	SRR17244188
PRJNA786364	Myrmecobius fasciatus	SRR17244187
PRJNA786364	Myrmecobius fasciatus	SRR17244186
PRJNA323970	Pseudantechinus macdonnellensis	SRR3901712
